# Lepidoptera genomics based on 88 chromosomal reference sequences informs population genetic parameters for conservation

**DOI:** 10.1101/2023.04.14.536868

**Authors:** Chiara Bortoluzzi, Charlotte J. Wright, Sangjin Lee, Trevor Cousins, Thiago A. L. Genez, David Thybert, Fergal J. Martin, Leanne Haggerty, The Darwin Tree of Life Project Consortium, Mark Blaxter, Richard Durbin

## Abstract

Butterflies and moths (Lepidoptera) are one of the most ecologically diverse and speciose insect orders, with more than 157,000 described species. However, the abundance and diversity of Lepidoptera are declining worldwide at an alarming rate. As few Lepidoptera are explicitly recognised as at risk globally, the need for conservation is neither mandated nor well-evidenced. Large-scale biodiversity genomics projects that take advantage of the latest developments in long-read sequencing technologies offer a valuable source of information. We here present a comprehensive, reference-free, whole-genome, multiple sequence alignment of 88 species of Lepidoptera. We show that the accuracy and quality of the alignment is influenced by the contiguity of the reference genomes analysed. We explored genomic signatures that might indicate conservation concern in these species. In our dataset, which is largely from Britain, many species, in particular moths, display low heterozygosity and a high level of inbreeding, reflected in medium (0.1 - 1 Mb) and long (> 1 Mb) runs of homozygosity. Many species with low inbreeding display a higher masked load, estimated from the sum of rejected substitution scores at heterozygous sites. Our study shows that the analysis of a single diploid genome in a comparative phylogenetic context can provide relevant genetic information to prioritise species for future conservation investigation, particularly for those with an unknown conservation status.
