## Supplemental Tables 1, 2 for "Lepidoptera genomics based on 88 chromosomal reference sequences informs population genetic parameters for conservation"

### Sheet: Table_S1
DToL ID	Taxonomy						Sampling information											Assembly information
	Class	Order	Superfamily	Family	Latin_name	IUCN_Red_List	BioProject	BioSample	Genome_accession	Coverage	Sampling_site	Longitude	Latitude	Location description	Project	Submitter	Genomes_note_DOI	baseCount_bp	nBaseCount_bp	SeqCount	Contig_N50_bp	Scaffold_N50_bp	Assembly_level	Repeats_bp	Repeats_%	Annotation	BUSCO_completeness_score (lepidoptera_odb10)
ilAbrTrip1.1	Insecta	Lepidoptera	Noctuoidea	Noctuidae	Abrostola_tripartita	Least_concern	PRJEB43728	SAMEA7520667	GCA_905340225.1	54x	United Kingdom	51.769	-1.339	Berkshire | Wytham Woods	DToL	Wellcome Sanger Institute	https://doi.org/10.12688/wellcomeopenres.17355.1	381057457	300	33	13645312	13645312	Chromosome	129167792	33.8972	Ensembl	C:99.0%[S:98.8%,D:0.2%],F:0.3%,M:0.7%,n:5286
ilAmpTrag2.1	Insecta	Lepidoptera	Noctuoidea	Noctuidae	Amphipyra_tragopoginis	Vulnerable	PRJEB42877	SAMEA7520175	GCA_905220435.1	41x	United Kingdom	51.772	-1.338	Wytham | Behind Chalet	DToL	Wellcome Sanger Institute	https://doi.org/10.12688/wellcomeopenres.18946.1	805668602	6600	33	23469271	28301216	Chromosome	400217331	49.6752	Ensembl	C:98.8%[S:98.5%,D:0.3%],F:0.2%,M:1.0%,n:5286
ilAntCard3.1	Insecta	Lepidoptera	Papilionoidea	Pieridae	Anthocharis_cardamines	Least_concern	PRJEB43982	SAMEA7523110	GCA_905404175.1	69x	United Kingdom	55.4001	-3.3352	Scotland | Carrifan Wildwood	DToL	Wellcome Sanger Institute	https://doi.org/10.12688/wellcomeopenres.18117.1	359616706	17300	55	6265090	12507586	Chromosome	161712552	44.968	Ensembl	C:99.0%[S:98.6%,D:0.4%],F:0.2%,M:0.8%,n:5286
ilApoTurb1.1	Insecta	Lepidoptera	Torticoidea	Tortricidae	Apotomis_turbidana	No_data	PRJEB41899	SAMEA7520681	GCA_905147355.1	32x	United Kingdom	51.769	-1.339	Berkshire | Wytham Woods	DToL	Wellcome Sanger Institute	https://doi.org/10.12688/wellcomeopenres.19242.1	720467091	18500	44	13785672	27109628	Chromosome	300558941	41.7172		C:98.3%[S:97.6%,D:0.7%],F:0.5%,M:1.2%,n:5286
ilAriAges1.1	Insecta	Lepidoptera	Papilionoidea	Lycaenidae	Aricia_agestis	Least_concern	PRJEB41901	SAMEA7523300	GCA_905147365.1	54x	Romania	46.834	23.629	Not provided	DToL	Wellcome Sanger Institute		435280672	734	26	17774651	19030843	Chromosome	207585922	47.6901	Ensembl	C:97.3%[S:97.0%,D:0.3%],F:0.6%,M:2.1%,n:5286
ilAteCent1.2	Insecta	Lepidoptera	Noctuoidea	Noctuidae	Atethmia_centrago	Least_concern	PRJEB43486	SAMEA7520177	GCA_905333075.2	29x	United Kingdom	51.767	-1.31	Wytham | Marley fen	DToL	Wellcome Sanger Institute		926655310	10300	45	26605457	31773998	Chromosome	443357715	47.8449		C:99.0%[S:98.5%,D:0.5%],F:0.3%,M:0.7%,n:5286
ilAutGamm1.1	Insecta	Lepidoptera	Noctuoidea	Noctuidae	Autographa_gamma	No_data	PRJEB41840	SAMEA7519848	GCA_905146925.1	36x	United Kingdom	51.775	-1.332	Wytham | main track	DToL	Wellcome Sanger Institute	https://doi.org/10.12688/wellcomeopenres.17758.1	373067087	7600	103	11185469	12167202	Chromosome	123671227	33.1499		C:98.9%[S:98.6%,D:0.3%],F:0.2%,M:0.9%,n:5286
ilAutPulc1.1	Insecta	Lepidoptera	Noctuoidea	Noctuidae	Autographa_pulchrina	Least_concern	PRJEB44048	SAMEA7520527	GCA_905475315.1	47x	United Kingdom	51.771	-1.337	Berkshire | Wytham Woods	DToL	Wellcome Sanger Institute		426240943	15800	136	9609940	13453062	Chromosome	160994639	37.7708	Ensembl	C:98.9%[S:98.6%,D:0.3%],F:0.2%,M:0.9%,n:5286
ilBisBetu1.1	Insecta	Lepidoptera	Geometroidea	Geometridae	Biston_betularia	Least_concern	PRJEB43984	SAMEA7520512	GCA_905404145.1	27x	United Kingdom	51.772	-1.338	Berkshire | Wytham Woods	DToL	Wellcome Sanger Institute	https://doi.org/10.12688/wellcomeopenres.17578.1	404525873	3400	33	14013682	14733994	Chromosome	186029873	45.9871	Ensembl	C:98.7%[S:98.3%,D:0.4%],F:0.4%,M:0.9%,n:5286
ilBlaAdus2.1	Insecta	Lepidoptera	Gelechioidea	Blastobasidae	Blastobasis_adustella	No_data	PRJEB44953	SAMEA7520179	GCA_907269095.1	50x	United Kingdom	51.772	-1.338	Wytham | Behind Chalet	DToL	Wellcome Sanger Institute		557440016	2900	40	17994227	19379192	Chromosome	208766233	37.4509	Ensembl	C:98.0%[S:97.1%,D:0.9%],F:0.4%,M:1.6%,n:5286
ilBlaLact1.1	Insecta	Lepidoptera	Gelechioidea	Blastobasidae	Blastobasis_lacticolella	No_data	PRJEB41904	SAMEA7519826	GCA_905147135.1	32x	United Kingdom	51.765	-1.327	Wytham | Ant Hills region	DToL	Wellcome Sanger Institute		577083784	14733	45	11597587	20548006	Chromosome	224656223	38.9296	Ensembl	C:97.7%[S:96.7%,D:1.0%],F:0.6%,M:1.7%,n:5286
ilBolSele5.2	Insecta	Lepidoptera	Papilionoidea	Nymphalidae	Boloria_selene	Vulnerable	PRJEB43009	SAMEA7523131	GCA_905231865.2	60x	United Kingdom	55.4001	-3.3352	Scotland | Carrifan Wildwood	DToL	Wellcome Sanger Institute	https://doi.org/10.12688/wellcomeopenres.17734.1	399917640	1962	32	13401531	13620786	Chromosome	177888266	44.4812		C:98.6%[S:98.3%,D:0.3%],F:0.2%,M:1.2%,n:5286
Bmori_2016v1.0	Insecta	Lepidoptera	Bombycoidea	Bombycidae	Bombyx_mori	No_data	PRJDB4947	SAMD00054089	GCA_014905235.2	140x								460334017	452530	696	12201325	16796068	Chromosome	216533583	47.0384	Ensembl	C:98.6%[S:98.0%,D:0.6%],F:0.4%,M:1.0%,n:5286
ASM1460749v1	Insecta	Lepidoptera	Gelechioidea	Carposinidae	Carposina_sasakii	No_data	PRJNA627116	SAMN14693731	GCA_014607495.1	125x								401670267	120841	32	2597711	14388832	Chromosome	165539869	41.2129		C:97.8%[S:95.7%,D:2.1%],F:0.6%,M:1.6%,n:5286
ilCelArgi3.1	Insecta	Lepidoptera	Papilionoidea	Lycaenidae	Celastrina_argiolus	Least_concern	PRJEB41907	SAMEA7523268	GCA_905187575.1	32x	United Kingdom				DToL	Wellcome Sanger Institute	https://doi.org/10.12688/wellcomeopenres.17478.1	499114119	7112	28	7710655	20425925	Chromosome	247742600	49.6365	Ensembl	C:97.2%[S:96.7%,D:0.5%],F:0.6%,M:2.2%,n:5286
ilCloCurt1.1	Insecta	Lepidoptera	Noctuoidea	Notodontidae	Clostera_curtula	Least_concern	PRJEB43986	SAMEA7520526	GCA_905475355.1	24x	United Kingdom	51.774	-1.339	Berkshire | Wytham Woods	DToL	Wellcome Sanger Institute		512681293	32400	31	6772994	18278162	Chromosome	234333003	45.7073	Ensembl	C:98.5%[S:98.1%,D:0.4%],F:0.4%,M:1.1%,n:5286
ASM1485141v1	Insecta	Lepidoptera	Pyraloidea	Crambidae	Cnaphalocrocis_medinalis	No_data	PRJNA629879	SAMN14809717	GCA_014851415.1	330x								528450314	145716	3248	524627	16091296	Chromosome	209569586	39.6574		C:95.6%[S:92.8%,D:2.8%],F:1.3%,M:3.1%,n:5286
ilColCroc2.1	Insecta	Lepidoptera	Papilionoidea	Pieridae	Colias_croceus	Least_concern	PRJEB42878	SAMEA7523360	GCA_905220415.1	68x	Spain	42.7	-0.1	Aragon | Bujaruelo		Wellcome Sanger Institute	https://doi.org/10.12688/wellcomeopenres.17292.1	324912214	3300	33	10749422	11204669	Chromosome	134097872	41.272	Ensembl	C:99.0%[S:98.7%,D:0.3%],F:0.2%,M:0.8%,n:5286
ilCosTrap1.1	Insecta	Lepidoptera	Noctuoidea	Noctuidae	Cosmia_trapezina	Least_concern	PRJEB42026	SAMEA7519851	GCA_905163495.1	43x	United Kingdom	51.764	-1.327	Wytham | near Ant Hills	DToL	Wellcome Sanger Institute	https://doi.org/10.12688/wellcomeopenres.17925.1	825187538	33485	63	7584852	28022459	Chromosome	421497702	51.079		C:98.8%[S:98.0%,D:0.8%],F:0.2%,M:1.0%,n:5286
ilCraLigu1.1	Insecta	Lepidoptera	Noctuoidea	Noctuidae	Craniophora_ligustri	No_data	PRJEB42029	SAMEA7519852	GCA_905163465.1	21x	United Kingdom	51.765	-1.327	Wytham | Ant Hills region	DToL		https://doi.org/10.12688/wellcomeopenres.18987.1	437993611	17800	33	12212030	15030495	Chromosome	162825186	37.1752	Ensembl	C:98.9%[S:98.5%,D:0.4%],F:0.3%,M:0.8%,n:5286
ilCroElin1.1	Insecta	Lepidoptera	Geometroidea	Geometridae	Crocallis_elinguaria	No_data	PRJEB44955	SAMEA7701527	GCA_907269065.1	44x	United Kingdom	51.772	-1.338	Berkshire | Wytham woods	DToL	Wellcome Sanger Institute		430399360	3000	25	28485152	28485152	Chromosome	171200446	39.7771		C:98.4%[S:97.9%,D:0.5%],F:0.4%,M:1.2%,n:5286
ilCyaSemi1.1	Insecta	Lepidoptera	Papilionoidea	Lycaenidae	Cyaniris_semiargus	Regionally_extinct	PRJEB41908	SAMEA7523311	GCA_905187585.1	42x	Romania	46.416	23.192	Alba | Apuseni Mt. | Lupsa	DToL	Wellcome Sanger Institute		441519306	2375	26	16283616	19361588	Chromosome	212835436	48.2052		C:97.2%[S:96.9%,D:0.3%],F:0.6%,M:2.2%,n:5286
MEX_DaPlex	Insecta	Lepidoptera	Papilionoidea	Nymphalidae	Danaus_plexippus	Least_concern	PRJNA663267	SAMN16239029	GCA_018135715.1	448x								245173502	4200	66	3940764	8158176	Chromosome	95497392	38.9509		C:98.3%[S:97.9%,D:0.4%],F:0.6%,M:1.1%,n:5286
ilDeiPorc1.1	Insecta	Lepidoptera	Bombycoidea	Sphingidae	Deilephila_porcellus	Least_concern	PRJEB42881	SAMEA7520522	GCA_905220455.1	40x	United Kingdom	51.771	-1.337	Berkshire | Wytham Woods	DToL	Wellcome Sanger Institute	https://doi.org/10.12688/wellcomeopenres.17740.1	402071904	1600	31	14884985	15067504	Chromosome	146855262	36.5246		C:98.7%[S:98.5%,D:0.2%],F:0.3%,M:1.0%,n:5286
ASM1227379v1	Insecta	Lepidoptera	Bombycoidea	Lasiocampidae	Dendrolimus_punctatus	No_data	PRJNA578599	SAMN13088937	GCA_012273795.1	100x								614070971	63800	107	1359888	22146069	Chromosome	277095799	45.1244		C:97.2%[S:91.8%,D:5.4%],F:1.0%,M:1.8%,n:5286
ASM1756216v1	Insecta	Lepidoptera	Geometroidea	Geometridae	Ectropis_grisescens	No_data	PRJNA660825	SAMN15962381	GCA_017562165.1	108x								784886525	311000	531	3108904	26911257	Chromosome	375567372	47.8499		C:97.2%[S:94.1%,D:3.1%],F:1.0%,M:1.8%,n:5286
ilEndFlam1.1	Insecta	Lepidoptera	Pyraloidea	Pyralidae	Endotricha_flammealis	No_data	PRJEB42005	SAMEA7519855	GCA_905163395.1	19x	United Kingdom	51.767	-1.33	Wytham	DToL	Wellcome Sanger Institute		473948993	53100	41	3020129	16153102	Chromosome	207737285	43.8311		C:98.7%[S:98.1%,D:0.6%],F:0.3%,M:1.0%,n:5286
ilEnnFusc2.1	Insecta	Lepidoptera	Geometroidea	Geometridae	Ennomos_fuscantarius	No_data	PRJEB42882	SAMEA7520185	GCA_905220475.1	52x	United Kingdom	51.772	-1.338	Wytham | Behind Chalet	DToL	Wellcome Sanger Institute		444925509	1431	37	15530408	15884173	Chromosome	201564237	45.3029	Ensembl	C:98.4%[S:98.0%,D:0.4%],F:0.5%,M:1.1%,n:5286
Eelu-V1	Insecta	Lepidoptera	Pyraloidea	Pyralidae	Ephestia_elutella	No_data	PRJNA686192	SAMN17108528	GCA_018467065.1	129x								576941106	231700	804	433391	18994694	Chromosome	269761716	46.7572		C:94.7%[S:92.5%,D:2.2%],F:1.3%,M:4.0%,n:5286
ilEraDefo1.1	Insecta	Lepidoptera	Geometroidea	Geometridae	Erannis_defoliaria	Vulnerable	PRJEB43988	SAMEA7520367	GCA_905404285.1	23x	United Kingdom	51.772	-1.338	Wytham Great Wood	DToL	Wellcome Sanger Institute	https://doi.org/10.12688/wellcomeopenres.17815.1	522369616	12100	38	11448532	19179966	Chromosome	236379042	45.2513		C:98.5%[S:98.0%,D:0.5%],F:0.5%,M:1.0%,n:5286
ilEryTage1.1	Insecta	Lepidoptera	Papilionoidea	Hesperiidae	Erynnis_tages	Least_concern	PRJEB41912	SAMEA7523299	GCA_905147235.1	29x	Romania	46.653	25.37	Harghita | Near Gheorgheni	DToL	Wellcome Sanger Institute		329358918	21817	41	8006790	11903105	Chromosome	111655337	33.9008		C:98.4%[S:98.1%,D:0.3%],F:0.5%,M:1.1%,n:5286
ilEupSimi1.1	Insecta	Lepidoptera	Noctuoidea	Erebidae	Euproctis_similis	Least_concern	PRJEB41916	SAMEA7519909	GCA_905147225.1	70x	United Kingdom	51.772	-1.338	Wytham | Behind Chalet	DToL	Wellcome Sanger Institute	https://doi.org/10.12688/wellcomeopenres.17188.2	507648621	4300	30	21398081	24449160	Chromosome	14017272	2.76122	Ensembl	C:98.5%[S:97.7%,D:0.8%],F:0.3%,M:1.2%,n:5286
ilFabAdip1.1	Insecta	Lepidoptera	Papilionoidea	Nymphalidae	Fabriciana_adippe	Endangered	PRJEB43990	SAMEA7523308	GCA_905404265.1	49x	Romania	46.416	23.192	Alba | Apuseni Mt. | Lupsa	DToL	Wellcome Sanger Institute	https://doi.org/10.12688/wellcomeopenres.18569.1	484826487	3600	95	15984712	16739368	Chromosome	255709496	52.7425	Ensembl	C:98.9%[S:98.7%,D:0.2%],F:0.2%,M:0.9%,n:5286
ilGlaAlex1.1	Insecta	Lepidoptera	Papilionoidea	Lycaenidae	Glaucopsyche_alexis	No_data	PRJEB43992	SAMEA7524616	GCA_905404095.1	43x	Spain	40.3638	40.3638	Aragon | Teruel	DToL	Wellcome Sanger Institute	https://doi.org/10.12688/wellcomeopenres.17264.1	619543730	40900	58	7600873	26518193	Chromosome	331170268	53.4539		C:97.1%[S:96.7%,D:0.4%],F:0.5%,M:2.4%,n:5286
ilHabPyri1.1	Insecta	Lepidoptera	Drepanoidea	Drepanidae	Habrosyne_pyritoides	No_data	PRJEB44631	SAMEA7701298	GCA_907165245.1	52x	United Kingdom	51.769	-1.329	Berkshire | Wytham woods	DToL	Wellcome Sanger Institute		400568986	2100	32	14121114	14121114	Chromosome	165567097	41.333		C:98.9%[S:98.6%,D:0.3%],F:0.3%,M:0.8%,n:5286
ilHecDyso1.1	Insecta	Lepidoptera	Noctuoidea	Noctuidae	Hecatera_dysodea	Least_concern	PRJEB43487	SAMEA7521514	GCA_905332915.1	47x	United Kingdom	51.1863	0.286464	England, Kent, Tonbridge	DToL	Wellcome Sanger Institute	https://doi.org/10.12688/wellcomeopenres.19067.1	640911641	22400	41	18008363	21896367	Chromosome	272384596	42.4996	Ensembl	C:99.0%[S:98.4%,D:0.6%],F:0.2%,M:0.8%,n:5286
ilHedSali1.1	Insecta	Lepidoptera	Torticoidea	Tortricidae	Hedya_salicella	No_data	PRJEB43994	SAMEA7520688	GCA_905404275.1	25x	United Kingdom	51.769	-1.339	Berkshire | Wytham Woods	DToL	Wellcome Sanger Institute		742391368	5362	50	25550971	27275373	Chromosome	319701397	43.0637	Ensembl	C:98.2%[S:97.9%,D:0.3%],F:0.5%,M:1.3%,n:5286
iHemFuc1.1	Insecta	Lepidoptera	Bombycoidea	Sphingidae	Hemaris_fuciformis	Least_concern	PRJEB44424	SAMEA5248724	GCA_907164795.1	88x					DToL	Wellcome Sanger Institute		448853392	14652	43	10683069	16553285	Chromosome	191767202	42.7238		C:98.6%[S:98.4%,D:0.2%],F:0.3%,M:1.1%,n:5286
ilHesComm1.1	Insecta	Lepidoptera	Papilionoidea	Hesperiidae	Hesperia_comma	Vulnerable	PRJEB43996	SAMEA7523119	GCA_905404135.1	28x	Hungary	47.0193	17.506	Not provided	DToL	Wellcome Sanger Institute		525353014	18832	40	10272607	18810678	Chromosome	207692896	39.534		C:98.4%[S:97.7%,D:0.7%],F:0.4%,M:1.2%,n:5286
ilHylFasc1.1	Insecta	Lepidoptera	Geometroidea	Geometridae	Hylaea_fasciaria	No_data	PRJEB41918	SAMEA7520684	GCA_905147375.1	72x	United Kingdom	51.762	-1.338	Berkshire | Wytham Woods	DToL	Wellcome Sanger Institute		327936668	3400	34	11053481	11686647	Chromosome	101567776	30.9718		C:98.4%[S:97.9%,D:0.5%],F:0.4%,M:1.2%,n:5286
ilHypProb1.1	Insecta	Lepidoptera	Noctuoidea	Erebidae	Hypena_proboscidalis	No_data	PRJEB41920	SAMEA7520188	GCA_905147285.1	23x	United Kingdom	51.772	-1.338	Wytham | Behind Chalet	DToL	Wellcome Sanger Institute	https://doi.org/10.12688/wellcomeopenres.17189.1	636786269	3792	56	18834925	21969129	Chromosome	279953138	43.9634	Ensembl	C:98.8%[S:98.0%,D:0.8%],F:0.3%,M:0.9%,n:5286
ilIdaAver1.1	Insecta	Lepidoptera	Geometroidea	Geometridae	Idaea_aversata	Least_concern	PRJEB44947	SAMEA7519834	GCA_907269075.1	56x	United Kingdom	51.772	-1.337	Wytham | near Chalet	DToL	Wellcome Sanger Institute	https://doi.org/10.12688/wellcomeopenres.18899.1	436730885	1800	31	14903667	15151489	Chromosome	207197455	47.4428	Ensembl	C:98.4%[S:98.0%,D:0.4%],F:0.5%,M:1.1%,n:5286
ilAglIoxx1.1	Insecta	Lepidoptera	Papilionoidea	Nymphalidae	Inachis_io	Least_concern	PRJEB41894	SAMEA7523149	GCA_905147045.1	64x	United Kingdom	55.9772	-2.66755	Scotland | A1 | East Linton	DToL	Wellcome Sanger Institute	https://doi.org/10.12688/wellcomeopenres.17204.1	384172283	2415	42	12944774	13340570	Chromosome	177097343	46.0984	Ensembl	C:98.8%[S:98.5%,D:0.3%],F:0.4%,M:0.8%,n:5286
ilLaoPopu1.1	Insecta	Lepidoptera	Bombycoidea	Sphingidae	Laothoe_populi	Least_concern	PRJEB42885	SAMEA7520519	GCA_905220505.1	28x	United Kingdom	51.768	-1.337	Berkshire | Wytham Woods	DToL	Wellcome Sanger Institute	https://doi.org/10.12688/wellcomeopenres.17191.1	576402658	30500	33	6972935	21125926	Chromosome	282602730	49.0287		C:98.9%[S:98.5%,D:0.4%],F:0.3%,M:0.8%,n:5286
ilLasFlex1.1	Insecta	Lepidoptera	Noctuoidea	Erebidae	Laspeyria_flexula	Least_concern	PRJEB41886	SAMEA7519836	GCA_905147015.1	48x	United Kingdom	51.772	-1.338	Wytham | Behind Chalet	DToL	Wellcome Sanger Institute		450897266	3499	38	12239498	16004308	Chromosome	187440550	41.5706	Ensembl	C:98.7%[S:98.3%,D:0.4%],F:0.3%,M:1.0%,n:5286
ilLepSina1.1	Insecta	Lepidoptera	Papilionoidea	Pieridae	Leptidea_sinapis	Endangered	PRJEB43998	SAMEA7523467	GCA_905404315.1	36x	Spain	43.1489	-6.3127	Asturias | Pigueces | Somiedo	DToL	Wellcome Sanger Institute	https://doi.org/10.12688/wellcomeopenres.18118.1	685599024	2302	50	14011732	14447461	Chromosome	351341064	51.2459	Ensembl	C:98.3%[S:97.6%,D:0.7%],F:0.5%,M:1.2%,n:5286
ilLimCami1.1	Insecta	Lepidoptera	Papilionoidea	Nymphalidae	Limenitis_camilla	Vulnerable	PRJEB41923	SAMEA7523310	GCA_905147385.1	60x	Romania	46.416	23.192	Alba | Apuseni Mt. | Lupsa	DToL	Wellcome Sanger Institute	https://doi.org/10.12688/wellcomeopenres.18594.1	435112716	7634	74	12016996	15214206	Chromosome	197080914	45.2942	Ensembl	C:98.7%[S:98.4%,D:0.3%],F:0.3%,M:1.0%,n:5286
ilLycPhla1.1	Insecta	Lepidoptera	Papilionoidea	Lycaenidae	Lycaena_phlaeas	Least_concern	PRJEB43473	SAMEA7523293	GCA_905333005.1	55x	United Kingdom	56.04	-2.82	Scotland | Gullane	DToL	Wellcome Sanger Institute	https://doi.org/10.12688/wellcomeopenres.17289.1	420484508	900	25	18072480	18312151	Chromosome	182523232	43.4078	Ensembl	C:98.3%[S:98.0%,D:0.3%],F:0.4%,M:1.3%,n:5286
ilLymMona1.1	Insecta	Lepidoptera	Noctuoidea	Erebidae	Lymantria_monacha	Least_concern	PRJEB42031	SAMEA7519912	GCA_905163515.1	39x	United Kingdom	51.764	-1.327	Wytham | near Ant Hills	DToL	Wellcome Sanger Institute	https://doi.org/10.12688/wellcomeopenres.17817.1	915668756	1700	31	33489103	33870686	Chromosome	529262232	57.8006		C:98.8%[S:98.2%,D:0.6%],F:0.2%,M:1.0%,n:5286
ilLysBell1.1	Insecta	Lepidoptera	Papilionoidea	Lycaenidae	Lysandra_bellargus	No_data	PRJEB43476	SAMEA7523471	GCA_905333045.1	52x	Spain	41.8103	2.3054	Catalunya | El Brull	DToL	Wellcome Sanger Institute	https://doi.org/10.12688/wellcomeopenres.18330.1	528933758	63200	140	2881691	11205580	Chromosome	273569033	51.7208	Ensembl	C:97.3%[S:96.8%,D:0.5%],F:0.5%,M:2.2%,n:5286
ilLysCori1.1	Insecta	Lepidoptera	Papilionoidea	Lycaenidae	Lysandra_coridon	Least_concern	PRJEB42886	SAMEA7523305	GCA_905220515.1	47x	Romania	46.609	23.457	Sacel	DToL	Wellcome Sanger Institute		540734767	58694	100	2004790	5931830	Chromosome	282083553	52.1667	Ensembl	C:97.1%[S:96.5%,D:0.6%],F:0.6%,M:2.3%,n:5286
ilMamBras1.1	Insecta	Lepidoptera	Noctuoidea	Noctuidae	Mamestra_brassicae	No_data	PRJEB42032	SAMEA7524129	GCA_905163435.1	35x	United Kingdom	51.486	3.178	Cardiff | Culture from Kille Lab	DToL	Wellcome Sanger Institute		576184143	8900	43	17758554	19384296	Chromosome	9086157	1.57695	Ensembl	C:98.9%[S:98.4%,D:0.5%],F:0.2%,M:0.9%,n:5286
JHU_Msex_v1.0	Insecta	Lepidoptera	Bombycoidea	Sphingidae	Manduca_sexta	No_data	PRJNA658700	SAMN15881793	GCA_014839805.1	38x								470021481	1085311	4056	424948	14248853	Chromosome	175102437	37.2541		C:98.3%[S:92.5%,D:5.8%],F:0.7%,M:1.0%,n:5286
iAphHyp1.2	Insecta	Lepidoptera	Papilionoidea	Nymphalidae	Maniola_hyperantus	No_data	PRJEB36756	SAMEA994723	GCA_902806685.2	50x						Wellcome Sanger Institute		408137179	84449	87	2012761	15230192	Chromosome	190094679	46.5762	Ensembl	C:98.0%[S:97.5%,D:0.5%],F:0.5%,M:1.5%,n:5286
ilManJurt1.1	Insecta	Lepidoptera	Papilionoidea	Nymphalidae	Maniola_jurtina	Least_concern	PRJEB43489	SAMEA7523158	GCA_905333055.1	76x	United Kingdom	56.02	-2.85808	Scotland | East Lothian | Aberlady Bay	DToL	Wellcome Sanger Institute	https://doi.org/10.12688/wellcomeopenres.17304.1	402054102	3697	32	13288869	15090120	Chromosome	173958699	43.2675	Ensembl	C:98.3%[S:97.7%,D:0.6%],F:0.3%,M:1.4%,n:5286
ilMelCinx1.1	Insecta	Lepidoptera	Papilionoidea	Nymphalidae	Melitaea_cinxia	Endangered	PRJEB42891	SAMEA7523475	GCA_905220565.1	28x	Spain	41.8103	2.3054	Catalunya | El Brull	DToL	Wellcome Sanger Institute	https://doi.org/10.12688/wellcomeopenres.17283.1	499413036	25000	32	7977876	17325599	Chromosome	238069165	47.6698	Ensembl	C:98.5%[S:98.1%,D:0.4%],F:0.5%,M:1.0%,n:5286
ilMelAtha1.1	Insecta	Lepidoptera	Papilionoidea	Nymphalidae	Mellicta_athalia	Endangered	PRJEB42889	SAMEA7523312	GCA_905220545.1	30x	Romania	46.416	23.192	Alba | Apuseni Mt. | Lupsa	DToL	Wellcome Sanger Institute	https://doi.org/10.12688/wellcomeopenres.17280.1	609564789	26200	46	9808070	20295254	Chromosome	311122978	51.0402	Ensembl	C:98.6%[S:97.9%,D:0.7%],F:0.4%,M:1.0%,n:5286
ilMimTili1.1	Insecta	Lepidoptera	Bombycoidea	Sphingidae	Mimas_tiliae	Least_concern	PRJEB43491	SAMEA7520521	GCA_905332985.1	37x	United Kingdom	51.768	-1.337	Berkshire | Wytham Woods	DToL	Wellcome Sanger Institute	https://doi.org/10.12688/wellcomeopenres.17485.1	477981037	3100	30	17797476	17899878	Chromosome	218942722	45.8057		C:98.8%[S:98.5%,D:0.3%],F:0.3%,M:0.9%,n:5286
ilMytImpu1.1	Insecta	Lepidoptera	Noctuoidea	Noctuidae	Mythimna_impura	Least_concern	PRJEB41924	SAMEA7519913	GCA_905147345.1	38x	United Kingdom	51.765	-1.327	Wytham | Ant Hills region	DToL	Wellcome Sanger Institute	https://doi.org/10.12688/wellcomeopenres.18104.1	949131760	11930	93	23340292	30601083	Chromosome	468444188	49.355	Ensembl	C:98.9%[S:98.1%,D:0.8%],F:0.3%,M:0.8%,n:5286
ilNocFimb1.1	Insecta	Lepidoptera	Noctuoidea	Noctuidae	Noctua_fimbriata	Least_concern	PRJEB42035	SAMEA7519914	GCA_905163415.1	20x	United Kingdom	51.772	-1.338	Wytham | near Chalet	DToL	Wellcome Sanger Institute	https://doi.org/10.12688/wellcomeopenres.17490.1	573955380	57931	52	4379755	18977511	Chromosome	226937966	39.5393		C:99.0%[S:98.4%,D:0.6%],F:0.2%,M:0.8%,n:5286
ilNocPron1.1	Insecta	Lepidoptera	Noctuoidea	Noctuidae	Noctua_pronuba	Least_concern	PRJEB42860	SAMEA7519837	GCA_905220335.1	47x	United Kingdom	51.772	-1.338	Wytham | Behind Chalet	DToL	Wellcome Sanger Institute	https://doi.org/10.12688/wellcomeopenres.17747.1	529194529	5988	50	16195000	17891575	Chromosome	210532563	39.7836		C:98.8%[S:98.3%,D:0.5%],F:0.2%,M:1.0%,n:5286
ilNotUddm1.1	Insecta	Lepidoptera	Torticoidea	Tortricidae	Notocelia_uddmanniana	No_data	PRJEB42037	SAMEA7519916	GCA_905163555.1	18x	United Kingdom	51.765	-1.327	Wytham | near Ant Hills	DToL	Wellcome Sanger Institute	https://doi.org/10.12688/wellcomeopenres.17488.1	794123667	57765	49	6700113	28990537	Chromosome	362670058	45.6692		C:98.3%[S:97.6%,D:0.7%],F:0.5%,M:1.2%,n:5286
ilNotDrom1.1	Insecta	Lepidoptera	Noctuoidea	Notodontidae	Notodonta_dromedarius	Least_concern	PRJEB41926	SAMEA7520190	GCA_905147325.1	77x	United Kingdom	51.772	-1.338	Wytham | Behind Chalet	DToL	Wellcome Sanger Institute	https://doi.org/10.12688/wellcomeopenres.17489.1	341992784	4887	146	10324145	12059830	Chromosome	135618389	39.6553	Ensembl	C:98.9%[S:98.6%,D:0.3%],F:0.2%,M:0.9%,n:5286
ilNymPoly1.1	Insecta	Lepidoptera	Papilionoidea	Nymphalidae	Nymphalis_polychloros	Regionally_extinct	PRJEB42893	SAMEA7523477	GCA_905220585.1	36x	Spain	43.0679	-6.23992	Asturias | Brana de Mumian | Somiedo	DToL	Wellcome Sanger Institute	https://doi.org/10.12688/wellcomeopenres.17196.1	398112770	1957	38	13933406	13933406	Chromosome	183775855	46.1618	Ensembl	C:98.8%[S:98.6%,D:0.2%],F:0.3%,M:0.9%,n:5286
ilAglUrti1.1	Insecta	Lepidoptera	Papilionoidea	Nymphalidae	Nymphalis_urticae	No_data	PRJEB41896	SAMEA7523286	GCA_905147175.1	58x	United Kingdom	55.4001	-3.3352	Scotland | Carrifan Wildwood	DToL	Wellcome Sanger Institute		392818802	2100	35	12914721	13174286	Chromosome	173081450	44.0614	Ensembl	C:98.7%[S:98.6%,D:0.1%],F:0.3%,M:1.0%,n:5286
ilOchSylv3.1	Insecta	Lepidoptera	Papilionoidea	Hesperiidae	Ochlodes_sylvanus	Least_concern	PRJEB44002	SAMEA7523138	GCA_905404295.1	23x	United Kingdom	55.4001	-3.3352	Scotland | Carrifan Wildwood	DToL	Wellcome Sanger Institute	https://doi.org/10.12688/wellcomeopenres.18788.1	379686201	24200	33	6806391	13557832	Chromosome	134937885	35.5393	Ensembl	C:98.4%[S:97.9%,D:0.5%],F:0.4%,M:1.2%,n:5286
ilOchPlec1.1	Insecta	Lepidoptera	Noctuoidea	Noctuidae	Ochropleura_plecta	No_data	PRJEB44051	SAMEA7520524	GCA_905475445.1	46x	United Kingdom	51.771	-1.337	Berkshire | Wytham Woods	DToL	Wellcome Sanger Institute		643962443	17517	35	9617699	21894754	Chromosome	283750912	44.0633		C:99.0%[S:98.5%,D:0.5%],F:0.3%,M:0.7%,n:5286
ilParAegt1.1	Insecta	Lepidoptera	Papilionoidea	Nymphalidae	Pararge_aegeria	Least_concern	PRJEB42039	SAMEA7532732	GCA_905163445.1	42x	United Kingdom	55.8844	-2.85751	Scotland | West Salton Forest	DToL	Wellcome Sanger Institute	https://doi.org/10.12688/wellcomeopenres.17278.1	516586240	1998	71	19375358	19375358	Chromosome	226485171	43.8427	Ensembl	C:98.6%[S:98.2%,D:0.4%],F:0.4%,M:1.0%,n:5286
ilPhaBuce1.1	Insecta	Lepidoptera	Noctuoidea	Notodontidae	Phalera_bucephala	Least_concern	PRJEB41948	SAMEA7519921	GCA_905147815.1	34x	United Kingdom	51.764	-1.327	Wytham | near Ant Hills	DToL	Wellcome Sanger Institute	https://doi.org/10.12688/wellcomeopenres.17539.1	933149976	54381	118	8469804	34116407	Chromosome	463463802	49.6666		C:98.8%[S:97.8%,D:1.0%],F:0.3%,M:0.9%,n:5286
ilPheGnom1.1	Insecta	Lepidoptera	Noctuoidea	Notodontidae	Pheosia_gnoma	Least_concern	PRJEB44003	SAMEA7520513	GCA_905404115.1	60x	United Kingdom	51.772	-1.338	Berkshire | Wytham Woods	DToL	Wellcome Sanger Institute		271350489	17000	39	7537178	9829711	Chromosome	93424114	34.4293	Ensembl	C:98.8%[S:98.4%,D:0.4%],F:0.3%,M:0.9%,n:5286
ilPheTrem1.1	Insecta	Lepidoptera	Noctuoidea	Notodontidae	Pheosia_tremula	Least_concern	PRJEB43493	SAMEA7520523	GCA_905333125.1	73x	United Kingdom	51.768	-1.337	Berkshire | Wytham Woods	DToL	Wellcome Sanger Institute	https://doi.org/10.12688/wellcomeopenres.17484.1	290221673	19900	38	7703384	10632747	Chromosome	103190298	35.5557	Ensembl	C:98.7%[S:98.4%,D:0.3%],F:0.3%,M:1.0%,n:5286
ilPhlMeti2.1	Insecta	Lepidoptera	Noctuoidea	Noctuidae	Phlogophora_meticulosa	No_data	PRJEB41949	SAMEA7520192	GCA_905147745.1	45x	United Kingdom	51.772	-1.338	Wytham | Behind Chalet	DToL	Wellcome Sanger Institute	https://doi.org/10.12688/wellcomeopenres.17757.1	538659867	3831	47	17289153	18098236	Chromosome	206291580	38.2972	Ensembl	C:97.2%[S:96.7%,D:0.5%],F:0.3%,M:2.5%,n:5286
ilPieBrab1.1	Insecta	Lepidoptera	Papilionoidea	Pieridae	Pieris_brassicae	Least_concern	PRJEB41887	SAMEA7532735	GCA_905147105.1	92x	United Kingdom	55.9772	-2.66755	Scotland | A1 | East Linton	DToL	Wellcome Sanger Institute	https://doi.org/10.12688/wellcomeopenres.17274.1	292341157	5637	402	21291167	21549451	Chromosome	118463674	40.5224	Ensembl	C:99.0%[S:98.7%,D:0.3%],F:0.3%,M:0.7%,n:5286
ilPieNapi1.1	Insecta	Lepidoptera	Papilionoidea	Pieridae	Pieris_napi	Least_concern	PRJEB44052	SAMEA7523287	GCA_905475465.1	60x	United Kingdom	55.4001	-3.3352	Scotland | Carrifan Wildwood	DToL	Wellcome Sanger Institute	https://doi.org/10.12688/wellcomeopenres.17277.1	319202574	4900	43	8327096	13068865	Chromosome	133401234	41.792	Ensembl	C:99.0%[S:98.4%,D:0.6%],F:0.2%,M:0.8%,n:5286
ilPleArgu1.1	Insecta	Lepidoptera	Papilionoidea	Lycaenidae	Plebejus_argus	Vulnerable	PRJEB44005	SAMEA7523294	GCA_905404155.1	23x	Romania	47.119	23.165	Zalau | Romanasi	DToL	Wellcome Sanger Institute	https://doi.org/10.12688/wellcomeopenres.18607.1	382108379	48900	39	3678063	16721534	Chromosome	178252395	46.6497	Ensembl	C:96.9%[S:96.5%,D:0.4%],F:0.6%,M:2.5%,n:5286
ilSchCost1.1	Insecta	Lepidoptera	Noctuoidea	Erebidae	Schrankia_costaestrigalis	Least_concern	PRJEB44055	SAMEA7520193	GCA_905475405.1	38x	United Kingdom	51.767	-1.31	Wytham | Marley fen	DToL	Wellcome Sanger Institute		571991991	6024	46	14389424	20082482	Chromosome	252228583	44.0965		C:97.5%[S:97.0%,D:0.5%],F:0.4%,M:2.1%,n:5286
ilSpiLubr1.1	Insecta	Lepidoptera	Noctuoidea	Erebidae	Spilosoma_lubricipeda	No_data	PRJEB42894	SAMEA7520525	GCA_905220595.1	39x	United Kingdom	51.768	-1.337	Berkshire | Wytham Woods	DToL	Wellcome Sanger Institute	https://doi.org/10.12688/wellcomeopenres.17190.1	587362176	4432	37	20639572	21028324	Chromosome	253786195	43.2078		C:98.8%[S:98.1%,D:0.7%],F:0.3%,M:0.9%,n:5286
NJAU_Sexi_v1	Insecta	Lepidoptera	Noctuoidea	Noctuidae	Spodoptera_exigua	No_data	PRJNA588360	SAMN13242354	GCA_011316535.1	85x								446801326	335524	301	3467000	14363500	Chromosome	167245582	37.4318		C:98.1%[S:96.9%,D:1.2%],F:0.4%,M:1.5%,n:5286
ASM1297921v2	Insecta	Lepidoptera	Noctuoidea	Noctuidae	Spodoptera_frugiperda	No_data	PRJNA591441	SAMN13381785	GCA_012979215.2	60x								390396834	11200	666	5435813	12966683	Chromosome	141265237	36.185		C:98.8%[S:97.6%,D:1.2%],F:0.3%,M:0.9%,n:5286
ASM270686v2	Insecta	Lepidoptera	Noctuoidea	Noctuidae	Spodoptera_litura	No_data	PRJNA344815	SAMN05845584	GCA_002706865.2	111x								438940887	10919137	2974	68350	915465	Chromosome	159854962	36.4183		C:99.1%[S:98.6%,D:0.5%],F:0.4%,M:0.5%,n:5286
ilThyBati1.1	Insecta	Lepidoptera	Drepanoidea	Drepanidae	Thyatira_batis	Least_concern	PRJEB41953	SAMEA7519923	GCA_905147785.1	29x	United Kingdom	51.772	-1.337	Wytham | Chalet ride	DToL	Wellcome Sanger Institute	https://doi.org/10.12688/wellcomeopenres.17268.1	314798901	14600	52	7458081	11052377	Chromosome	117996988	37.4833	Ensembl	C:99.0%[S:98.7%,D:0.3%],F:0.3%,M:0.7%,n:5286
ilTinTrin1.1	Insecta	Lepidoptera	Tineoidea	Tineidae	Tinea_trinotella	No_data	PRJEB42896	SAMEA7519924	GCA_905220615.1	33x	United Kingdom	51.772	-1.338	Wytham | Ant Hills region	DToL	Wellcome Sanger Institute	https://doi.org/10.12688/wellcomeopenres.17826.1	371738977	500	32	13660558	13660558	Chromosome	193229056	51.9798	Ensembl	C:94.7%[S:93.9%,D:0.8%],F:1.0%,M:4.3%,n:5286
ilVanAtal1.1	Insecta	Lepidoptera	Papilionoidea	Nymphalidae	Vanessa_atalanta	Least_concern	PRJEB41956	SAMEA7523145	GCA_905147765.1	34x	United Kingdom	55.4001	-3.3352	Scotland | Carrifan Wildwood	DToL	Wellcome Sanger Institute	https://doi.org/10.12688/wellcomeopenres.17524.1	370436116	3582	142	12152710	12792537	Chromosome	152298173	41.1132	Ensembl	C:98.8%[S:98.7%,D:0.1%],F:0.3%,M:0.9%,n:5286
ilVanCard2.1	Insecta	Lepidoptera	Papilionoidea	Nymphalidae	Vanessa_cardui	Least_concern	PRJEB42869	SAMEA7523147	GCA_905220365.1	25x	United Kingdom	55.4001	-3.3352	Scotland | Carrifan Wildwood	DToL	Wellcome Sanger Institute	https://doi.org/10.12688/wellcomeopenres.17358.1	424813639	26300	37	7041724	14615999	Chromosome	185585483	43.6863	Ensembl	C:98.8%[S:98.6%,D:0.2%],F:0.3%,M:0.9%,n:5286
ilXesXant1.1	Insecta	Lepidoptera	Noctuoidea	Noctuidae	Xestia_xanthographa	Least_concern	PRJEB41957	SAMEA7520195	GCA_905147715.1	27x	United Kingdom	51.772	-1.338	Wytham | Behind Chalet	DToL	Wellcome Sanger Institute	https://doi.org/10.12688/wellcomeopenres.17538.1	933882018	46142	61	9149592	31247186	Chromosome	446816222	47.845	Ensembl	C:98.7%[S:97.9%,D:0.8%],F:0.2%,M:1.1%,n:5286
Zerene_cesonia_1.1	Insecta	Lepidoptera	Papilionoidea	Pieridae	Zerene_cesonia	Least_concern	PRJNA587792	SAMN13981747	GCA_012273895.2	195x								266421107	9113539	276	43484	9214832	Chromosome	100292429	37.6443		C:96.5%[S:95.0%,D:1.5%],F:0.8%,M:2.7%,n:5286
ilZeuPyri1.1	Insecta	Lepidoptera	Cossoidea	Cossidae	Zeuzera_pyrina	Least_concern	PRJEB44632	SAMEA7701286	GCA_907165235.1	38x	United Kingdom	51.769	-1.329	Berkshire | Wytham woods	DToL	Wellcome Sanger Institute	https://doi.org/10.12688/wellcomeopenres.19064.1	686903256	4100	37	23452699	24575201	Chromosome	313121243	45.5845		C:98.7%[S:98.4%,D:0.3%],F:0.2%,M:1.1%,n:5286
ilZygFili1.1	Insecta	Lepidoptera	Zygaeinoidea	Zygaenidae	Zygaena_filipendulae	Least_concern	PRJEB44634	SAMEA7519846	GCA_907165275.1	58x	United Kingdom	51.765	-1.327	Wytham | Ant Hills region	DToL	Wellcome Sanger Institute	https://doi.org/10.12688/wellcomeopenres.17924.1	365962983	5600	58	12640274	12640274	Chromosome	161367117	44.0938	Ensembl	C:97.8%[S:97.3%,D:0.5%],F:0.5%,M:1.7%,n:5286

### Sheet: Table_S2
DToL ID	Class	Order	Superfamily	Family	Latin_name	Number heterozygous SNPs	Average distance between SNPs (bp)	SNP density per 100 Kb	π (SNPs/bp)	π outside ROHs (SNPs/bp)	π inside ROHs (SNPs/bp)	Total number ROHs	Total length ROHs (bp)	Number short ROHs	Sum short ROHs (bp)	Number medium ROHs	Sum medium ROHs (bp)	Number long ROHs	Sum long ROHs (bp)	Genome size	Percentage genome covered by ROHs
ilAbrTrip1.1	Insecta	Lepidoptera	Noctuoidea	Noctuidae	Abrostola_tripartita	1744290	219.687	455.547	0.00466769	0.00479318	0.000622384	91	10830000	65	5370000	26	5460000	0	0	381057457	2.84209
ilAmpTrag2.1	Insecta	Lepidoptera	Noctuoidea	Noctuidae	Amphipyra_tragopoginis	1951661	378.457	241.752	0.00236045	0.00271051	0.00031663	824	109720000	580	49490000	243	59130000	1	1100000	805668602	13.6185
ilAntCard3.1	Insecta	Lepidoptera	Papilionoidea	Pieridae	Anthocharis_cardamines	1028241	291.409	289.809	0.00310958	0.00328574	0.000395138	157	19590000	120	10070000	36	8520000	1	1000000	359616706	5.44747
ilApoTurb1.1	Insecta	Lepidoptera	Torticoidea	Tortricidae	Apotomis_turbidana	1688428	408.522	237.982	0.00243426	0.00270777	0.000205778	307	68300000	193	14930000	105	37610000	9	15760000	720467091	9.47996
ilAriAges1.1	Insecta	Lepidoptera	Papilionoidea	Lycaenidae	Aricia_agestis	2534802	174.647	581.378	0.00587099	0.00596606	0.000622354	61	6900000	43	3310000	18	3590000	0	0	435280672	1.58518
ilAteCent1.2	Insecta	Lepidoptera	Noctuoidea	Noctuidae	Atethmia_centrago	797355	1090.59	86.024	0.000887696	0.0017525	0.000120142	1501	464660000	539	51790000	911	346010000	51	66860000	926655310	50.1438
ilAutGamm1.1	Insecta	Lepidoptera	Noctuoidea	Noctuidae	Autographa_gamma	1725725	165.75	481.374	0.00518237	0.00575321	0.000737493	229	37300000	155	13490000	72	20240000	2	3570000	373067087	9.9982
ilAutPulc1.1	Insecta	Lepidoptera	Noctuoidea	Noctuidae	Autographa_pulchrina	1591933	214.143	376.7	0.00439396	0.00455522	0.000465244	125	14080000	89	6970000	36	7110000	0	0	426240943	3.3033
ilBisBetu1.1	Insecta	Lepidoptera	Geometroidea	Geometridae	Biston_betularia	1401997	293.593	345.405	0.00354484	0.00359926	0.000489227	63	6720000	56	5280000	7	1440000	0	0	404525873	1.6612
ilBlaAdus2.1	Insecta	Lepidoptera	Gelechioidea	Blastobasidae	Blastobasis_adustella	2942933	165.82	537.424	0.00576111	0.00771442	0.000277511	295	131130000	103	8910000	155	63650000	37	58570000	557440016	23.5236
ilBlaLact1.1	Insecta	Lepidoptera	Gelechioidea	Blastobasidae	Blastobasis_lacticolella	3857259	146.644	667.346	0.0065945	0.00770584	0.000571535	402	80040000	231	14790000	157	45980000	14	19270000	577083784	13.8697
ilBolSele5.2	Insecta	Lepidoptera	Papilionoidea	Nymphalidae	Boloria_selene	1314426	265.519	327.298	0.00367247	0.00406318	0.000227867	109	35130000	51	3920000	49	17060000	9	14150000	399917640	8.78431
ilCelArgi3.1	Insecta	Lepidoptera	Papilionoidea	Lycaenidae	Celastrina_argiolus	1890613	247.066	377.67	0.00401831	0.0041935	0.000359639	140	20830000	96	7070000	42	10880000	2	2880000	499114119	4.17339
ilCloCurt1.1	Insecta	Lepidoptera	Noctuoidea	Notodontidae	Clostera_curtula	1761410	262.842	342.553	0.00375975	0.0041037	0.000319269	394	42200000	309	21860000	85	20340000	0	0	512681293	8.23123
ilColCroc2.1	Insecta	Lepidoptera	Papilionoidea	Pieridae	Colias_croceus	1049856	277.276	321.844	0.00345729	0.00352551	0.000445863	75	6710000	65	4930000	10	1780000	0	0	324912214	2.06517
ilCosTrap1.1	Insecta	Lepidoptera	Noctuoidea	Noctuidae	Cosmia_trapezina	2514629	319.335	304.508	0.00310779	0.00321865	0.000352785	224	29460000	170	12760000	52	14550000	2	2150000	825187538	3.5701
ilCraLigu1.1	Insecta	Lepidoptera	Noctuoidea	Noctuidae	Craniophora_ligustri	536439	712.693	122.057	0.00133014	0.00161289	0.000208433	527	79940000	374	36160000	151	38750000	2	5030000	437993611	18.2514
ilCroElin1.1	Insecta	Lepidoptera	Geometroidea	Geometridae	Crocallis_elinguaria	2040868	201.204	480.204	0.00510899	0.00532766	0.000659449	145	18610000	109	9880000	36	8730000	0	0	430399360	4.32389
ilCyaSemi1.1	Insecta	Lepidoptera	Papilionoidea	Lycaenidae	Cyaniris_semiargus	2979996	151.696	673.294	0.00679525	0.00686907	0.000894698	51	5080000	40	2810000	11	2270000	0	0	441519306	1.15057
ilDeiPorc1.1	Insecta	Lepidoptera	Bombycoidea	Sphingidae	Deilephila_porcellus	3269812	118.523	810.362	0.00815662	0.00828014	0.000853268	61	6210000	48	3570000	13	2640000	0	0	402071904	1.5445
ilEndFlam1.1	Insecta	Lepidoptera	Pyraloidea	Pyralidae	Endotricha_flammealis	2034293	209.233	428.002	0.00477558	0.00501784	0.000422467	218	22560000	166	11530000	52	11030000	0	0	473948993	4.76001
ilEnnFusc2.1	Insecta	Lepidoptera	Geometroidea	Geometridae	Ennomos_fuscantarius	195986	2016.24	43.943	0.000453849	0.000780764	5.36171e-05	770	189070000	335	32390000	422	138280000	13	18400000	444925509	42.4948
ilEraDefo1.1	Insecta	Lepidoptera	Geometroidea	Geometridae	Erannis_defoliaria	3412930	145.776	651.946	0.00669522	0.00683176	0.000757204	111	10970000	98	7070000	13	3900000	0	0	522369616	2.10005
ilEryTage1.1	Insecta	Lepidoptera	Papilionoidea	Hesperiidae	Erynnis_tages	3124462	104.95	945.088	0.00964263	0.00971496	0.00124922	24	2680000	18	1320000	6	1360000	0	0	329358918	0.813702
ilEupSimi1.1	Insecta	Lepidoptera	Noctuoidea	Erebidae	Euproctis_similis	1645830	299.445	323.728	0.00328666	0.00364984	0.000401702	272	51620000	176	16590000	92	25580000	4	9450000	507648621	10.1685
ilFabAdip1.1	Insecta	Lepidoptera	Papilionoidea	Nymphalidae	Fabriciana_adippe	1993899	235.309	416.437	0.00447825	0.00457628	0.000376642	69	10180000	45	2790000	24	7390000	0	0	484826487	2.09972
ilGlaAlex1.1	Insecta	Lepidoptera	Papilionoidea	Lycaenidae	Glaucopsyche_alexis	1528981	401.758	246.729	0.00246298	0.00256909	0.000277929	250	25670000	199	15900000	51	9770000	0	0	619543730	4.14337
ilHabPyri1.1	Insecta	Lepidoptera	Drepanoidea	Drepanidae	Habrosyne_pyritoides	125721	3083.83	31.2739	0.000324282	0.000395179	6.49865e-05	623	80840000	480	47170000	143	33670000	0	0	400568986	20.1813
ilHecDyso1.1	Insecta	Lepidoptera	Noctuoidea	Noctuidae	Hecatera_dysodea	1575147	353.783	245.352	0.00268609	0.00314137	0.000267335	435	87990000	276	23120000	146	45270000	13	19600000	640911641	13.7289
ilHedSali1.1	Insecta	Lepidoptera	Torticoidea	Tortricidae	Hedya_salicella	1879902	362.123	253.084	0.00275783	0.00303816	0.000325833	397	61710000	290	27720000	101	25170000	6	8820000	742391368	8.31233
ilHesComm1.1	Insecta	Lepidoptera	Papilionoidea	Hesperiidae	Hesperia_comma	1760868	271.291	334.321	0.00378598	0.00385427	0.000484109	91	9320000	72	5400000	19	3920000	0	0	525353014	1.77405
ilHylFasc1.1	Insecta	Lepidoptera	Geometroidea	Geometridae	Hylaea_fasciaria	929868	330.418	282.377	0.00292616	0.00373466	0.000138357	215	67380000	108	9540000	92	27370000	15	30470000	327936668	20.5467
ilHypProb1.1	Insecta	Lepidoptera	Noctuoidea	Erebidae	Hypena_proboscidalis	1272519	439.883	202.792	0.00216533	0.00223423	0.000323816	196	20840000	173	14680000	22	4860000	1	1300000	636786269	3.27268
ilIdaAver1.1	Insecta	Lepidoptera	Geometroidea	Geometridae	Idaea_aversata	1368939	299.509	312.329	0.00318561	0.00325039	0.000367244	83	9010000	64	5230000	19	3780000	0	0	436730885	2.06306
ilAglIoxx1.1	Insecta	Lepidoptera	Papilionoidea	Nymphalidae	Inachis_io	1836112	211.124	476.294	0.00488717	0.0050329	0.000459214	106	11330000	82	3810000	23	6520000	1	1000000	384172283	2.9492
ilLaoPopu1.1	Insecta	Lepidoptera	Bombycoidea	Sphingidae	Laothoe_populi	2140273	239.82	370.418	0.00405217	0.00422342	0.000475593	232	23990000	198	16240000	34	7750000	0	0	576402658	4.16202
ilLasFlex1.1	Insecta	Lepidoptera	Noctuoidea	Erebidae	Laspeyria_flexula	2085841	209.894	461.265	0.00478457	0.00511001	0.000479531	199	29170000	156	14320000	39	9770000	4	5080000	450897266	6.46932
ilLepSina1.1	Insecta	Lepidoptera	Papilionoidea	Pieridae	Leptidea_sinapis	4090919	164.959	594.784	0.00604898	0.00663496	0.000615027	311	61180000	172	12590000	134	41640000	5	6950000	685599024	8.92358
ilLimCami1.1	Insecta	Lepidoptera	Papilionoidea	Nymphalidae	Limenitis_camilla	1719881	233.035	395.921	0.00425801	0.00442197	0.000429876	123	16260000	90	7550000	33	8710000	0	0	435112716	3.73696
ilLycPhla1.1	Insecta	Lepidoptera	Papilionoidea	Lycaenidae	Lycaena_phlaeas	2642192	154.807	626.855	0.0062547	0.00655539	0.000501086	77	18500000	49	3850000	23	6520000	5	8130000	420484508	4.39969
ilLymMona1.1	Insecta	Lepidoptera	Noctuoidea	Erebidae	Lymantria_monacha	3424290	263.662	373.423	0.00381119	0.00433008	0.000399338	650	109630000	462	43690000	178	49360000	10	16580000	915668756	11.9727
ilLysBell1.1	Insecta	Lepidoptera	Papilionoidea	Lycaenidae	Lysandra_bellargus	3041748	162.961	575.762	0.00620688	0.00632146	0.00068102	110	9670000	96	6110000	14	3560000	0	0	528933758	1.82821
ilLysCori1.1	Insecta	Lepidoptera	Papilionoidea	Lycaenidae	Lysandra_coridon	3445668	156.558	632.349	0.00649239	0.00679209	0.000521184	264	23800000	223	14590000	41	9210000	0	0	540734767	4.40142
ilMamBras1.1	Insecta	Lepidoptera	Noctuoidea	Noctuidae	Mamestra_brassicae	53573	9099.8	9.28153	9.87797e-05	0.00241253	4.26638e-07	101	513290000	12	560000	22	10430000	67	502300000	576184143	89.0844
ilManJurt1.1	Insecta	Lepidoptera	Papilionoidea	Nymphalidae	Maniola_jurtina	1512910	229.926	374.761	0.0040313	0.00419319	0.000540517	122	16080000	98	8200000	23	6840000	1	1040000	402054102	3.99946
ilMelCinx1.1	Insecta	Lepidoptera	Papilionoidea	Nymphalidae	Melitaea_cinxia	2709971	177.707	540.913	0.00547029	0.00620035	0.000475066	139	57040000	82	6060000	37	13220000	20	37760000	499413036	11.4214
ilMelAtha1.1	Insecta	Lepidoptera	Papilionoidea	Nymphalidae	Mellicta_athalia	1273990	414.122	211.732	0.00228678	0.00245463	0.00026744	397	42100000	321	24910000	76	17190000	0	0	609564789	6.90657
ilMimTili1.1	Insecta	Lepidoptera	Bombycoidea	Sphingidae	Mimas_tiliae	2279085	210.998	475.701	0.00486289	0.00540691	0.00042097	332	49160000	243	22800000	87	24160000	2	2200000	477981037	10.2849
ilMytImpu1.1	Insecta	Lepidoptera	Noctuoidea	Noctuidae	Mythimna_impura	3458688	233.661	374.074	0.00403475	0.00431435	0.000506645	596	61820000	476	35620000	119	25180000	1	1020000	949131760	6.51332
ilNocFimb1.1	Insecta	Lepidoptera	Noctuoidea	Noctuidae	Noctua_fimbriata	3359520	157.307	593.975	0.00641446	0.00666692	0.000704961	202	22270000	147	9170000	55	13100000	0	0	573955380	3.88009
ilNocPron1.1	Insecta	Lepidoptera	Noctuoidea	Noctuidae	Noctua_pronuba	2755929	157.48	519.987	0.00572626	0.00610276	0.000874724	262	34260000	200	17300000	61	15360000	1	1600000	529194529	6.47399
ilNotUddm1.1	Insecta	Lepidoptera	Torticoidea	Tortricidae	Notocelia_uddmanniana	2609192	291.407	328.407	0.00350444	0.00368375	0.000373209	321	37600000	240	17640000	81	19960000	0	0	794123667	4.73478
ilNotDrom1.1	Insecta	Lepidoptera	Noctuoidea	Notodontidae	Notodonta_dromedarius	2172253	150.561	636.278	0.0063999	0.00655882	0.000594614	72	8530000	55	4430000	17	4100000	0	0	341992784	2.4942
ilNymPoly1.1	Insecta	Lepidoptera	Papilionoidea	Nymphalidae	Nymphalis_polychloros	2479128	155.248	621.959	0.0066338	0.00680879	0.000616208	80	10410000	49	3220000	31	7190000	0	0	398112770	2.61484
ilAglUrti1.1	Insecta	Lepidoptera	Papilionoidea	Nymphalidae	Nymphalis_urticae	2866091	126.531	727.065	0.00793092	0.00837332	0.000578573	126	20160000	79	5120000	45	12280000	2	2760000	392818802	5.13214
ilOchSylv3.1	Insecta	Lepidoptera	Papilionoidea	Hesperiidae	Ochlodes_sylvanus	2219860	150.902	582.488	0.00649638	0.00732854	0.000374906	133	39740000	76	6430000	51	16370000	6	16940000	379686201	10.4665
ilOchPlec1.1	Insecta	Lepidoptera	Noctuoidea	Noctuidae	Ochropleura_plecta	2445728	237.556	378.831	0.00417243	0.00432951	0.000485184	207	23640000	155	11870000	52	11770000	0	0	643962443	3.67102
ilParAegt1.1	Insecta	Lepidoptera	Papilionoidea	Nymphalidae	Pararge_aegeria	1578938	291.152	308.93	0.00329106	0.00377923	0.00031603	189	63820000	111	9000000	63	20540000	15	34280000	516586240	12.3542
ilPhaBuce1.1	Insecta	Lepidoptera	Noctuoidea	Notodontidae	Phalera_bucephala	4052630	208.309	447.656	0.00488126	0.00547534	0.000463513	730	97650000	525	44410000	204	51740000	1	1500000	933149976	10.4646
ilPheGnom1.1	Insecta	Lepidoptera	Noctuoidea	Notodontidae	Pheosia_gnoma	1110869	242.534	407.659	0.0041938	0.00426396	0.00048303	51	4710000	46	3660000	5	1050000	0	0	271350489	1.73576
ilPheTrem1.1	Insecta	Lepidoptera	Noctuoidea	Notodontidae	Pheosia_tremula	991107	278.374	339.769	0.00349092	0.00362298	0.000483819	109	11510000	93	8390000	16	3120000	0	0	290221673	3.96593
ilPhlMeti2.1	Insecta	Lepidoptera	Noctuoidea	Noctuidae	Phlogophora_meticulosa	2862222	173.293	556.636	0.00594532	0.00602755	0.000857467	61	7720000	47	3520000	14	4200000	0	0	538659867	1.43319
ilPieBrab1.1	Insecta	Lepidoptera	Papilionoidea	Pieridae	Pieris_brassicae	1217708	219.388	441.519	0.0047438	0.00505092	0.000605795	117	17620000	82	7330000	34	8990000	1	1300000	292341157	6.0272
ilPieNapi1.1	Insecta	Lepidoptera	Papilionoidea	Pieridae	Pieris_napi	1127746	248.014	358.306	0.00976412	0.010192	0.000550358	323	10300000	308	8330000	15	1970000	0	0	319202574	3.22679
ilPleArgu1.1	Insecta	Lepidoptera	Papilionoidea	Lycaenidae	Plebejus_argus	2077548	184.862	546.149	0.00554075	0.0056077	0.00080297	48	4920000	40	3170000	8	1750000	0	0	382108379	1.28759
ilSchCost1.1	Insecta	Lepidoptera	Noctuoidea	Erebidae	Schrankia_costaestrigalis	1001278	540.88	174.743	0.00180088	0.00192852	0.000257909	275	39660000	216	18820000	54	14840000	5	6000000	571991991	6.93366
ilSpiLubr1.1	Insecta	Lepidoptera	Noctuoidea	Erebidae	Spilosoma_lubricipeda	4152623	136.921	705.269	0.0071466	0.00739687	0.00079833	175	20610000	135	10570000	40	10040000	0	0	587362176	3.50891
ilThyBati1.1	Insecta	Lepidoptera	Drepanoidea	Drepanidae	Thyatira_batis	1257211	229.331	399.115	0.00407416	0.00417756	0.000523845	97	8460000	84	6010000	13	2450000	0	0	314798901	2.68743
ilTinTrin1.1	Insecta	Lepidoptera	Tineoidea	Tineidae	Tinea_trinotella	2014953	178.405	540.057	0.00547273	0.00554004	0.000658756	49	4710000	39	2590000	10	2120000	0	0	371738977	1.26702
ilVanAtal1.1	Insecta	Lepidoptera	Papilionoidea	Nymphalidae	Vanessa_atalanta	2897875	124.488	783.846	0.00847295	0.00849727	0.00108208	16	1040000	16	1040000	0	0	0	0	370436116	0.28075
ilVanCard2.1	Insecta	Lepidoptera	Papilionoidea	Nymphalidae	Vanessa_cardui	2450313	151.718	574.921	0.00626022	0.00636373	0.000766659	83	7180000	72	4530000	11	2650000	0	0	424813639	1.69015
ilXesXant1.1	Insecta	Lepidoptera	Noctuoidea	Noctuidae	Xestia_xanthographa	2157615	404.735	232.502	0.00250778	0.00274427	0.000286212	780	81330000	592	39410000	188	41920000	0	0	933882018	8.70881
ilZeuPyri1.1	Insecta	Lepidoptera	Cossoidea	Cossidae	Zeuzera_pyrina	2071196	324.77	300.871	0.00307776	0.00387439	0.000217266	828	142120000	496	48170000	331	92850000	1	1100000	686903256	20.69
ilZygFili1.1	Insecta	Lepidoptera	Zygaeinoidea	Zygaenidae	Zygaena_filipendulae	2130337	157.73	595.232	0.00629775	0.00644287	0.000631894	75	8380000	61	4980000	14	3400000	0	0	365962983	2.28985
